# Genomic variation and population histories of spotted (*Strix occidentalis*) and barred (*S. varia*) owls

**DOI:** 10.1101/2020.02.18.954685

**Authors:** Naoko T. Fujito, Zachary R. Hanna, Michal Levy-Sakin, Rauri C. K. Bowie, Pui-Yan Kwok, John P. Dumbacher, Jeffrey D. Wall

## Abstract

Spotted owls (SO, *Strix occidentalis*) are a keystone species inhabiting old-growth forests in Western North America. In recent decades, their populations have declined due to ongoing reductions in suitable habitat caused by logging, wildfires, and competition with the congeneric barred owl (BO, *Strix varia*). The northern spotted owl (subspecies *S. o. caurina*) has been listed as “threatened” under the Endangered Species Act since 1990. Here we present a comprehensive look at genetic variation to elucidate the population histories of SO and invading western BO. Specifically, we present an improved SO genome assembly, based on 10x and Bionano Genomics data, along with 51 high-coverage whole-genome sequences including 11 SO from two subspecies (*caurina* and *occidentalis*), 25 BO, 2 confirmed and 13 potential hybrids. We identified potential hybrids based on intermediate morphology and found them to be a mixture of pure BO, F1 hybrids, and F1 x BO backcrosses. Unlike previous studies reporting asymmetries in the species-specific genders of the parents of F1 hybrids, we did not observe any significant asymmetry. Within species, we found that Western BO genetic variation is not simply a subset of the genetic variation in Eastern BO, suggesting that the two groups have been genetically isolated for longer (thousands of years) than previously suspected (80-130 years). Similarly, we found evidence of substantial genetic differentiation between the two SO subspecies. Finally, our analyses suggest that Northern SO experienced a moderate population bottleneck around the end of the last glaciation, while BO population sizes have always been large.
