## Supplementary Table 2 for "Genomic variation and population histories of spotted (*Strix occidentalis*) and barred (*S. varia*) owls"

### Sheet: Sheet1
Specimen ID	Sample ID	Primary identification	Genetic identification	Sex	Sampling location		Read depth		SRA ACCN
					County	State	Mean	Std
CAS:ORN:98821	Sequoia	SO	NSO	F	Marin County	California	56.8482	11.6257	SRR4011595, SRR4011596, SRR4011597, SRR4011614, SRR4011615, SRR4011616, SRR4011617, SRR4011618, SRR4011619, SRR4011620
NA	2018-365	SO	NSO	M	Marin County	California	45.8521	6.76595
CAS:ORN:99418	ZRHG125	SO	NSO	M	Humboldt County	California	30.5333	6.47478	SRR6048848
USFWS Band #1177-37991	ZRH615	SO	NSO	M	Humboldt County	California	38.8573	6.8879
CAS:ORN:99322	ZRH625	SO	NSO	M	Humboldt County	California	32.8389	7.18928
UWBM:Bird:48266	UWBM48266	SO	NSO	F	Whatcom County	Washington	35.858	7.57288
UWBM:Bird:91379	UWBM91379	SO	NSO	M	Linn County	Oregon	25.1178	8.03244
UWBM:Bird:91381	UWBM91381	SO	NSO	F	Baker County	Oregon	28.9367	7.82507
CAFWN14089	ZRHG103	SO	CSO	F	Nevada County	California	31.0876	7.31615	SRR6048829
CDFWN13249	ZRHG104	SO	CSO	F	San Diego County	California	27.5148	7.51806	SRR6048828
UWBM:Bird:62061	UWBM62061	SO	CSO	M	Tulare County	California	38.0131	5.6917
CNHM<USA-OH>:ORNITH:B40716	ZRHG105	EBO	EBO	M	Kenton County	Kentucky	30.7584	7.67975	SRR6048835
CNHM<USA-OH>:ORNITH:B40824	ZRHG106	EBO	EBO	F	Hamilton County	Ohio	30.4495	7.88243	SRR6048834
CNHM<USA-OH>:ORNITH:B41333	ZRHG107	EBO	EBO	F	Kenton County	Kentucky	29.1751	7.57494	SRR6048833
CNHM<USA-OH>:ORNITH:B41566	ZRHG108	EBO	EBO	F	Hamilton County	Ohio	27.8081	7.71077	SRR6048832
CUMV:Bird:51478	ZRHG109	EBO	EBO	F	Cortland County	New York	27.22	7.65746	SRR6048827
CUMV:Bird:51498	ZRHG110	EBO	EBO	F	Herkimer County	New York	31.031	8.06681	SRR6048826
CUMV:Bird:52712	ZRHG111	EBO	EBO	M	Tompkins County	New York	26.172	7.01756	SRR6048839
UWYMV:Bird:3156	ZRHG112	EBO	EBO	M	Passaic County	New Jersey	33.9746	7.5818	SRR6048838
MCZ:Orn:336973	ZRHG116	EBO	EBO	F	Middlesex County	Massachusetts	31.0831	7.84111	SRR6048842
MCZ:Orn:337142	ZRHG117	EBO	EBO	F	Middlesex County	Massachusetts	29.5351	7.60623	SRR6048845
MCZ:Orn:348444	ZRHG118	EBO	EBO	F	Berkshire County	Massachusetts	29.5574	7.68614	SRR6048844
CAS:ORN:95964	ZRHG122	EBO	EBO	M	Marion County	Indiana	24.9619	6.8658	SRR6048851
CAS:ORN:92982	ZRHG101	WBO	WBO	F	Siskiyou County	California	29.5928	8.25418	SRR6048831
CAS:ORN:95790	ZRHG102	WBO	WBO	F	Siskiyou County	California	26.3685	7.49456	SRR6048830
CAS:ORN:95789	ZRHG113	WBO	WBO	M	Siskiyou County	California	27.0275	7.07984	SRR6048841
CAS:ORN:97176	ZRHG114	WBO	WBO	M	Siskiyou County	California	28.1613	7.92168	SRR6048840
CAS:ORN:99005	ZRHG115	WBO	WBO	F	Humboldt County	California	27.6647	7.56602	SRR6048843
CAS:ORN:92981	ZRHG119	WBO	WBO	M	Siskiyou County	California	24.8022	6.54229	SRR6048837
CAS:ORN:97174	ZRHG120	WBO	WBO	M	Siskiyou County	California	23.4066	6.21881	SRR6048836
CAS:ORN:97177	ZRHG121	WBO	WBO	M	Siskiyou County	California	26.4905	7.16046	SRR6048850
CAS:ORN:97175	ZRHG123	WBO	WBO	F	Siskiyou County	California	20.0854	6.36504	SRR6048852
CAS:ORN:97181	ZRHG124	WBO	WBO	M	Siskiyou County	California	20.1292	5.81081	SRR6048853
CAS:ORN:92980	ZRHG126	WBO	WBO	F	Siskiyou County	California	26.5868	7.76961	SRR6048847
CAS:ORN:92979	ZRHG127	WBO	WBO	M	Siskiyou County	California	26.4316	7.92382	SRR6048846
CAS:ORN:98587	ZRHG128	WBO	WBO	M	Humboldt County	California	31.1378	7.33803	SRR6048849															Individual ZRHG101(WBO) is the offspring of ZRHG119(WBO) and ZRHG126(WBO)
MVZ:Bird:191390	TLW521	Unknown	WBO	M	Lane County	Oregon	34.0532	7.36707
MVZ:Bird:191388	TLW532	Unknown	WBO	M	Lane County	Oregon	39.6595	8.75232
MVZ:Bird:191385	AFRD90	Unknown	WBO	F	Kittitas County	Washington	34.8422	8.28138
MVZ:Bird:191391	CYWC009	Unknown	WBO	F	Douglas County	Oregon	37.5238	9.60051
Band # 1957-00137	1957-00137	Unknown	F1	M	Humboldt County	California	37.1224	7.74735
Band # 1957-00240	1957-00240	Unknown	F1	F	Humboldt County	California	35.6825	8.55856
Band # 1957-00243	1957-00243	Unknown	F1	M	Humboldt County	California	37.82	7.7289
CAS:ORN:99932	LCW1363	Unknown	F1	F	Shasta County	California	38.2162	9.21424
CAS:ORN:99931	LCW1383	Unknown	F1	F	Siskiyou County	California	25.9376	9.42888
CAS:ORN:99316	ZRH600	Unknown	F1	M	Humboldt County	California	41.2373	10.3152
band # 1177-37995	ZRH610	Unknown	F1	M	Humboldt County	California	33.761	8.13907
CAS:ORN:98171	ZRH962	Hybrid	F1	F	Humboldt County	California	39.6569	9.57606
MVZ:Bird:191389	TLW519	Unknown	Backcross	F	Lane County	Oregon	29.4769	9.62609
MVZ:Bird:191386	TLW528	Unknown	Backcross	M	Benton County	Oregon	34.2252	7.34118
CAS:ORN:99320	ZRH607	Hybrid	Backcross	F	Benton County	Oregon	36.4892	9.93927
