## Supplementary Table 3 for "Genomic variation and population histories of spotted (*Strix occidentalis*) and barred (*S. varia*) owls"

### Sheet: Sheet2
	Scaffold	Length (bp)	Total						Male						Female
			DP mean	DP std	Mean number of variants	Std for number of variants	Averaged portion of missing data	Std for portion of missing data	DP mean	DP std	Mean number of variants	Std for number of variants	Averaged portion of missing data	Std for portion of missing data	DP mean	DP std	Mean number of variants	Std for number of variants	Averaged portion of missing data	Std for portion of missing data
1	Super-Scaffold_7	72111818	32.2906	6.4747	933735	20063	0.021649	0.021022	32.6136	6.82692	936237	17347.2	0.019028	0.018176	31.9546	6.0686	931133	22246.5	0.024375	0.023309
2	Super-Scaffold_2	68537116	32.3299	6.53203	882487	18149	0.021003	0.020134	32.6372	6.86953	884725	15681.4	0.018519	0.017396	32.0102	6.14516	880159	20139	0.023585	0.022342
3	Super-Scaffold_1_obj	67893154	32.4613	6.67732	960390	21762.7	0.022362	0.022154	32.7652	6.9501	963311	18776.8	0.019389	0.019114	32.1453	6.3659	957353	24112.4	0.025454	0.024545
4	Super-Scaffold_4_obj	60421155	32.3504	6.47622	777321	17287.4	0.022177	0.021746	32.6994	6.8002	779649	15080.5	0.019249	0.01897	31.9875	6.09998	774901	19017.2	0.025222	0.023922
5	Super-Scaffold_41	60310331	32.3196	6.5528	815214	18359.8	0.023181	0.021999	32.6406	6.83752	817682	15985.5	0.020224	0.019154	31.9857	6.22539	812648	20223	0.026256	0.024232
6	Super-Scaffold_24	37277305	32.398	6.41618	529857	11240.6	0.022048	0.020747	32.7135	6.79178	531301	10011.6	0.019381	0.018478	32.0699	5.98304	528354	12210.2	0.024821	0.022536
7	Super-Scaffold_11_obj	35066072	32.5363	6.7782	481066	11560.2	0.022708	0.023485	32.8545	6.99659	482559	10194.7	0.019675	0.020711	32.2054	6.52691	479513	12641.2	0.025863	0.025681
8	Super-Scaffold_3_obj	34151996	32.3827	6.49969	478640	11520	0.023335	0.023506	32.8352	6.79121	480483	9610.11	0.019574	0.019609	31.912	6.1467	476723	12941.1	0.027247	0.026406
9	Super-Scaffold_12_obj	30097849	32.5027	6.67112	464085	11901.1	0.023931	0.025031	32.9527	6.90622	466004	9935.86	0.019895	0.020897	32.0347	6.38392	462089	13358.8	0.028128	0.028097
10	Super-Scaffold_51	28844552	34.7331	7.01115	405001	9271.84	0.023152	0.022363	35.1749	7.26642	406504	7727.39	0.019527	0.018638	34.2737	6.7046	403438	10415.4	0.026922	0.025122
11	Super-Scaffold_8_obj	26338653	32.2822	6.47798	376486	7927.36	0.021211	0.02061	32.6272	6.84239	377521	6844.92	0.018521	0.017795	31.9234	6.05503	375410	8786.42	0.024009	0.022843
12	Super-Scaffold_33	24811943	32.5016	6.57362	409515	10697.5	0.024123	0.025492	32.952	6.82324	411210	8838.26	0.020083	0.021062	32.0332	6.2693	407752	12087.7	0.028324	0.028805
13	Super-Scaffold_6_obj	24550975	32.19	6.33142	311722	6275.84	0.02153	0.019699	32.4881	6.74631	312443	5555.33	0.019268	0.017438	31.8801	5.85283	310972	6866.57	0.023883	0.021554
14	Super-Scaffold_28_obj	22431977	32.1536	6.24926	266848	5308.9	0.021773	0.019462	32.4288	6.66642	267387	4892.48	0.019795	0.017935	31.8674	5.76968	266286	5655.5	0.02383	0.020732
15	Super-Scaffold_47	21015443	32.4281	6.5811	309854	7792.2	0.02372	0.024551	32.8896	6.82728	311128	6419.54	0.019704	0.020227	31.9482	6.27902	308528	8806.77	0.027897	0.027748
16	Super-Scaffold_45_obj	20549776	32.4635	6.45113	320852	7382.23	0.023157	0.022475	32.8919	6.77667	321983	6270.63	0.019715	0.019091	32.018	6.06212	319676	8219.98	0.026738	0.025026
17	Super-Scaffold_21_obj	19919376	32.3945	6.63553	249403	5351.48	0.022051	0.020984	32.7208	6.91226	250106	4653.12	0.019296	0.018246	32.0551	6.31707	248672	5903.98	0.024917	0.02315
18	Super-Scaffold_22_obj	17738796	33.4672	6.68629	234219	6358.49	0.025309	0.026461	33.6441	6.96071	235286	5166.61	0.020871	0.021501	33.2833	6.38321	233110	7232.14	0.029924	0.030096
19	Super-Scaffold_28	17608394	32.527	6.52695	296706	8998.51	0.028361	0.029468	33.1264	6.70947	298422	6569.29	0.022745	0.021513	31.9036	6.27107	294923	10680	0.034202	0.034975
20	Super-Scaffold_13	16842477	32.6529	6.59181	283565	9006.77	0.028709	0.030851	33.1412	6.77561	285178	6803.26	0.023184	0.023303	32.1452	6.35539	281887	10575.1	0.034455	0.036223
21	Super-Scaffold_34	14401712	32.4873	6.51706	215872	6412.53	0.028492	0.028859	33.039	6.71577	217033	4912.84	0.023268	0.02211	31.9136	6.25234	214665	7478.36	0.033925	0.033655
22	Super-Scaffold_64_obj	12299755	32.5669	6.7298	160347	4743.45	0.028498	0.028739	32.9147	6.82765	161058	3999.68	0.024192	0.024233	32.2051	6.60712	159608	5309.54	0.032977	0.032169
23	Super-Scaffold_51_obj	12183772	32.4374	6.36962	196534	4504.96	0.023162	0.022391	32.8868	6.7128	197246	3716.42	0.019623	0.018472	31.9699	5.95603	195793	5095.21	0.026843	0.025325
24	Super-Scaffold_44_obj	12053862	32.6578	6.92598	162788	4662.83	0.025374	0.027917	32.9635	7.08693	163450	3936.01	0.02141	0.023565	32.3398	6.73984	162099	5226.03	0.029498	0.031289
25	Super-Scaffold_69_obj	11663826	32.2829	6.33988	149856	3227.6	0.021873	0.021067	32.5744	6.73606	150204	3018.93	0.019601	0.019705	31.9798	5.88439	149494	3393.5	0.024237	0.02215
26	Super-Scaffold_23_obj	11603396	32.476	6.54828	211841	6972.26	0.028082	0.031988	33.1329	6.80497	213113	5156.2	0.022248	0.023657	31.7928	6.19676	210519	8251.59	0.034149	0.037858
27	Super-Scaffold_62_obj	11487695	32.4864	6.6073	179599	4870.16	0.024719	0.026447	32.9594	6.81162	180440	3781.18	0.02015	0.020533	31.9944	6.35062	178724	5658.14	0.029471	0.030726
28	Super-Scaffold_42_obj	11452183	32.7746	6.78639	179280	4796.39	0.02679	0.026037	33.1385	6.97568	180017	3959.27	0.022787	0.021493	32.3962	6.56239	178513	5429.05	0.030953	0.029471
29	Super-Scaffold_32_obj	11404524	32.6485	6.80375	124579	3195.32	0.025635	0.024991	33.0141	7.01653	125030	2800.85	0.022114	0.021906	32.2683	6.55356	124111	3498.56	0.029297	0.027363
30	Super-Scaffold_56_obj	11369721	32.5072	6.48526	180285	4487.26	0.022913	0.024319	33.005	6.78613	181028	3580.71	0.018888	0.019406	31.9895	6.11395	179513	5154.77	0.027099	0.027937
31	Super-Scaffold_44	11053673	32.5726	6.64119	193629	6757.08	0.031294	0.033805	33.2077	6.82459	194838	5208.9	0.025247	0.02606	31.9121	6.37818	192372	7862.85	0.037584	0.039337
32	Super-Scaffold_40_obj	10999569	32.5111	6.76763	151633	3337.2	0.021238	0.021541	32.8106	6.98628	152080	2969.94	0.018354	0.01917	32.1996	6.51789	151168	3622.48	0.024238	0.023383
33	Super-Scaffold_39_obj	10475124	32.4329	6.53978	192661	5864.29	0.026861	0.029621	33.0463	6.78714	193723	4570.13	0.021495	0.023084	31.7949	6.20821	191556	6785.23	0.032442	0.034273
34	Super-Scaffold_50	10459036	32.4777	6.47152	185535	5888.35	0.029833	0.03079	32.9734	6.67003	186503	4865.93	0.024768	0.025444	31.9622	6.2166	184527	6642.04	0.035102	0.034731
35	Super-Scaffold_57_obj	10086158	32.6582	6.8094	161683	4244.07	0.025815	0.025572	32.9902	6.96814	162310	3726.07	0.022037	0.022451	32.313	6.62267	161031	4633.77	0.029743	0.02792
36	Super-Scaffold_76_obj	9478915	32.1737	6.23557	111039	2299.54	0.020578	0.020283	32.448	6.645	111278	2124.77	0.018469	0.018741	31.8884	5.76525	110790	2443.51	0.022771	0.021553
37	Super-Scaffold_59	9226544	32.9232	6.882	167449	6025.16	0.03132	0.034855	33.3653	6.96673	168440	4879.91	0.025585	0.02823	32.4634	6.76215	166418	6870.66	0.037284	0.039746
38	Super-Scaffold_31_obj	9035489	32.0891	6.20427	146128	3762.6	0.02571	0.025087	32.7508	6.62068	146808	3165.03	0.021173	0.021102	31.401	5.65776	145420	4180.94	0.030428	0.027876
39	Super-Scaffold_72_obj	8999794	32.063	6.21799	157662	3577.62	0.023346	0.022162	32.6158	6.62263	158231	3107.93	0.019825	0.019252	31.4881	5.71064	157071	3921.68	0.027008	0.024293
40	Super-Scaffold_48_obj	8954656	32.2133	6.32224	99978.5	1987.65	0.020779	0.019468	32.4039	6.71493	100142	1892.68	0.019177	0.018537	32.015	5.87955	99808.4	2068.15	0.022445	0.020256
41	Super-Scaffold_63_obj	8226419	32.8025	6.83129	143816	3408	0.022795	0.023157	33.0092	6.95064	144346	2680.77	0.019194	0.018215	32.5875	6.69814	143265	3952.66	0.02654	0.026858
42	Super-Scaffold_60_obj	8054132	32.5823	6.47261	139570	4150.8	0.029109	0.028874	33.1409	6.66075	140298	3385.39	0.02405	0.02355	32.0015	6.21796	138814	4701.71	0.03437	0.032706
43	Super-Scaffold_34_obj	7968484	32.1857	6.32584	161044	4900.3	0.02953	0.02953	32.9478	6.62899	162051	3372.12	0.023461	0.020321	31.3931	5.89064	159996	5916.82	0.035841	0.035655
44	Super-Scaffold_94_obj	7802102	32.2416	6.28613	139928	2990.34	0.02165	0.020908	32.6721	6.661	140359	2643.67	0.018632	0.018484	31.7938	5.83734	139479	3252.42	0.024789	0.02274
45	Super-Scaffold_17_obj	7715644	32.7594	6.59828	146975	5098.41	0.033027	0.033543	33.243	6.65935	147884	3767.23	0.027044	0.024785	32.2565	6.49609	146029	6042.58	0.03925	0.039755
46	Super-Scaffold_71_obj	6863053	32.6951	6.22776	120852	2797.43	0.024153	0.022589	33.2046	6.65927	121326	2257.04	0.020321	0.018225	32.1652	5.69656	120358	3191.94	0.028138	0.025774
47	Super-Scaffold_89	6575184	32.1452	6.47363	71476.4	1621.55	0.022332	0.02218	32.5184	6.80305	71668.5	1488.94	0.019704	0.020366	31.7571	6.08802	71276.6	1726.3	0.025065	0.023613
48	Super-Scaffold_24_obj	5935537	32.2372	6.35166	107242	4272.15	0.043817	0.038091	32.8495	6.43189	108004	3007.02	0.03702	0.026811	31.6005	6.20336	106449	5157.11	0.050886	0.045982
49	Super-Scaffold_47_obj	5899332	32.3729	7.06962	122081	5750.59	0.039589	0.04524	33.1889	7.14173	123140	4175.7	0.031258	0.03285	31.5242	6.89211	120979	6851.85	0.048254	0.053904
50	Super-Scaffold_20_obj	5651146	32.7732	7.20249	112018	5833.53	0.046478	0.049656	33.458	7.07852	113041	4276.24	0.037769	0.0364	32.061	7.26099	110954	6941.38	0.055536	0.059087
51	Super-Scaffold_92_obj	5565515	32.1441	6.40564	79521.8	1664.98	0.020293	0.020513	32.5216	6.77081	79751.8	1457.71	0.01746	0.017959	31.7516	5.9771	79282.6	1825.67	0.02324	0.022492
52	Super-Scaffold_79_obj	5417953	32.3618	6.5627	85498.6	2070.81	0.026301	0.023583	32.6333	6.81522	85768.5	1774.3	0.023226	0.020207	32.0794	6.27689	85217.8	2306.37	0.029498	0.026266
53	Super-Scaffold_87_obj	5166969	32.6117	7.03105	62697.6	1490.08	0.023508	0.023207	32.7014	7.12414	62869.2	1292.6	0.020835	0.020132	32.5184	6.93168	62519.2	1652.08	0.026287	0.025731
54	Super-Scaffold_97_obj	4480078	32.1178	5.97358	84207.3	1658.81	0.022039	0.019265	32.3808	6.41153	84381.5	1475.79	0.020016	0.017139	31.8444	5.46772	84026.1	1812.13	0.024144	0.021046
55	Super-Scaffold_29_obj	4399650	32.6618	7.37809	84281.5	5136.75	0.062976	0.057109	33.3112	7.09188	85088	4033.6	0.05401	0.044845	31.9864	7.60583	83442.8	5960.46	0.072302	0.066267
56	Super-Scaffold_116_obj	4188254	32.3941	6.30239	57722.6	1455.28	0.025564	0.024567	32.938	6.6429	57953.6	1237.45	0.021665	0.02089	31.8284	5.87438	57482.4	1617	0.029619	0.027297
57	Super-Scaffold_95_obj	4148009	32.8166	6.7191	63681	1524.23	0.023612	0.02337	33.2986	7.00424	63925.4	1251.07	0.019864	0.019182	32.3153	6.37055	63426.8	1727.68	0.02751	0.02649
58	Super-Scaffold_103_obj	3785498	32.2153	6.32801	71505.5	1862.99	0.02407	0.025427	33.043	6.8198	71885.7	1434.98	0.01888	0.019585	31.3545	5.64498	71110	2152.21	0.029467	0.029374
59	Super-Scaffold_18_obj	3725185	32.4751	6.58368	72335.6	2493.86	0.029261	0.033467	33.1711	6.87153	72804.1	1848.32	0.022973	0.024804	31.7513	6.18781	71848.3	2944.28	0.035801	0.039512
60	Super-Scaffold_83_obj	3674650	32.2867	6.30961	65758.9	1833.74	0.026759	0.02714	33.0517	6.77002	66136.5	1210.66	0.021172	0.017918	31.4911	5.68389	65366.3	2243.45	0.03257	0.033203
61	Super-Scaffold_75_obj	3331777	31.9106	5.8302	59960.7	1488.01	0.030405	0.024062	32.5706	6.26162	60234.9	1145.13	0.025972	0.018517	31.2242	5.25755	59675.6	1730.22	0.035015	0.027979
62	Super-Scaffold_19_obj	3230253	32.4172	7.32484	60188.4	3846.81	0.068205	0.059554	33.1414	7.06333	60870.8	2827.8	0.057639	0.043778	31.664	7.51356	59478.6	4569.83	0.079194	0.070747
63	Super-Scaffold_129_obj	3215776	32.5388	6.69201	55282.3	1551.1	0.025571	0.02734	32.9524	6.94744	55474.3	1365.51	0.022186	0.024069	32.1085	6.38723	55082.6	1700.17	0.029091	0.029968
64	Super-Scaffold_86_obj	3063599	31.824	6.24366	56479.7	1765.88	0.030541	0.030311	32.5625	6.65656	56814	1371.85	0.024803	0.023548	31.056	5.68211	56132	2041.33	0.036509	0.035039
65	Super-Scaffold_59_obj	2910524	32.1176	6.37071	52201.4	1983.07	0.036626	0.036598	32.8578	6.62503	52595	1303.42	0.029363	0.024055	31.3478	5.99886	51792	2434.53	0.044181	0.044929
66	Super-Scaffold_5_obj	2856877	33.6052	6.50644	45041.6	1097.87	0.023445	0.023803	34.1029	6.90049	45189.9	975.911	0.020231	0.021159	33.0876	6.02611	44887.4	1192.35	0.026788	0.025852
67	Super-Scaffold_99	2591533	31.7845	6.20158	44815.8	1428.01	0.032098	0.030841	32.518	6.5898	45088.2	1087.99	0.026214	0.023498	31.0217	5.67042	44532.4	1664.75	0.038218	0.035954
68	Super-Scaffold_131_obj	2586075	32.4221	6.63153	42105	1054.71	0.024873	0.024426	32.803	6.91053	42245.7	915.6	0.021616	0.021205	32.0259	6.30396	41958.7	1164.25	0.028261	0.026963
69	Super-Scaffold_107_obj	2479430	32.1366	6.44555	46118.5	1389.54	0.026646	0.029327	33.057	6.85668	46437.2	810.5	0.019919	0.017106	31.1794	5.8361	45787	1743.6	0.033641	0.0368
70	Super-Scaffold_66_obj	2432503	31.3344	6.00154	51803.1	1300.87	0.032929	0.024285	32.0851	6.50957	52084.2	1004.12	0.027682	0.018745	30.5537	5.31155	51510.8	1495.35	0.038385	0.027916
71	Super-Scaffold_99_obj	2345704	32.1022	6.16722	24249.8	558.061	0.023092	0.022482	32.6124	6.53715	24320.4	512.05	0.020248	0.020628	31.5717	5.70919	24176.4	593.351	0.02605	0.023903
72	Super-Scaffold_102_obj	2298470	32.179	6.356	31585	887.156	0.028992	0.027274	32.9199	6.69991	31763.6	643.554	0.023499	0.019785	31.4085	5.87916	31399.2	1052.2	0.034704	0.032348
73	Super-Scaffold_125_obj	2253313	33.5658	6.27766	38051.5	665.419	0.019493	0.017146	33.8629	6.70718	38125.9	579.724	0.017576	0.014938	33.2568	5.78112	37974.2	736.215	0.021486	0.018971
74	Super-Scaffold_93	1848087	32.7445	7.25377	36918.9	1857.68	0.044963	0.048055	33.6078	7.15531	37278.2	1248.82	0.035668	0.032305	31.8467	7.24648	36545.2	2268.06	0.05463	0.058671
75	Super-Scaffold_101	1712355	31.9511	6.54337	23241.4	947.61	0.049627	0.038749	32.997	6.84509	23431.5	688.986	0.041854	0.028174	30.8634	6.02442	23043.7	1123.16	0.057711	0.045928
76	Super-Scaffold_95	1619625	32.341	6.87742	28210.1	1131.1	0.034034	0.038731	33.3968	7.14838	28465.1	651.446	0.025301	0.022307	31.2429	6.40167	27944.8	1424.99	0.043116	0.048794
77	Super-Scaffold_142_obj	1458634	32.1197	6.40706	26457.7	640.285	0.020809	0.023697	32.8286	6.98089	26593.1	396.912	0.015799	0.01469	31.3825	5.65638	26317	795.995	0.026019	0.029459
78	Super-Scaffold_139_obj	1430591	32.4909	6.28721	12588.2	290.022	0.02966	0.022356	33.1286	6.69118	12634.2	247.202	0.026116	0.019055	31.8277	5.76314	12540.4	321.796	0.033346	0.024805
79	Super-Scaffold_122_obj	1309396	32.5924	7.02294	22565.9	940.163	0.032669	0.040302	33.4989	7.24671	22771.5	518.268	0.023854	0.022217	31.6498	6.65264	22352	1197.54	0.041836	0.051335
80	Super-Scaffold_3851_obj	1195568	31.5372	6.97918	20712.8	1115.57	0.05744	0.050765	32.4796	7.00797	20928.2	774.18	0.047636	0.03523	30.5571	6.81219	20488.7	1347.95	0.067635	0.06134
81	Super-Scaffold_150_obj	1135077	31.2478	5.8661	6595.84	137.311	0.029738	0.020199	32.162	6.5035	6624.27	118.435	0.025556	0.017422	30.2971	4.94352	6566.28	148.864	0.034086	0.021898
82	Super-Scaffold_88_obj	1062768	30.9455	6.28169	10745	530.182	0.082407	0.045276	32.0412	6.53007	10861.3	376.459	0.072476	0.032148	29.806	5.79682	10624.1	630.356	0.092734	0.053831
Mean		1.32783e+07	32.4097	6.54147	193945	4956.73	0.0287674	0.027868	32.933	6.81377	194702	4089.91	0.0241197	0.0219958	31.8654	6.18484	193157	5597.54	0.0336011	0.0320224
