## Supplementary Table 4 for "Genomic variation and population histories of spotted (*Strix occidentalis*) and barred (*S. varia*) owls"

### Sheet: Sheet1
	Scaffold	Length (bp)	Male						Female
			Averaged portion of missing data	Std for portion of missing data	DP mean	DP std	Mean number of variants	Std for number of variants	Averaged portion of missing data	Std for portion of missing data	DP mean	DP std	Mean number of variants	Std for number of variants
1	Super-Scaffold_9_obj	11204497	0.023717	0.023555	31.9238	5.96286	143359	3458.82	0.367604	0.189528	19.4144	3.91423	92862.2	27830.6
2	Super-Scaffold_10_obj	8479037	0.026147	0.023927	31.5509	5.3304	135165	3320.98	0.330604	0.152484	21.2391	3.53048	92908.2	21163.8
3	Super-Scaffold_50_obj	8089129	0.025947	0.022612	32.1224	5.91134	114819	2665.49	0.370032	0.183321	19.6359	3.82567	74259.4	21609.5
4	Super-Scaffold_55_obj	8019648	0.024878	0.025749	32.0662	6.32778	86387	2281.09	0.350936	0.175586	20.2153	3.90289	57501.2	15555.3
5	Super-Scaffold_80	6899614	0.024222	0.024491	32.1007	6.25975	84415.6	2118.75	0.3585	0.178733	20.0941	3.94161	55496.8	15462.3
6	Super-Scaffold_27_obj	6540377	0.024769	0.021318	31.7516	5.59301	82411	1801.47	0.368581	0.183622	19.515	3.81488	53357.4	15516.8
7	Super-Scaffold_56	6359740	0.023924	0.023824	31.6767	5.84922	74191.6	1810.86	0.371633	0.189562	19.2773	3.87539	47762.2	14408.6
8	Super-Scaffold_25_obj	5536695	0.025416	0.023962	31.3451	5.686	51889.8	1275.8	0.361655	0.178109	19.273	3.97131	33987.4	9483.04
9	Super-Scaffold_41_obj	5165512	0.023974	0.023234	31.7118	5.93918	63420.2	1509.7	0.373035	0.192901	19.2114	3.90902	40739	12534.3
10	Super-Scaffold_31	5087365	0.02813	0.021743	31.281	5.24224	46229	1034.23	0.386052	0.190948	19.1271	3.66763	29203.7	9082.8
11	Super-Scaffold_54_obj	4881698	0.022544	0.021877	31.5892	5.64636	59518.3	1332.12	0.37615	0.188719	19.2632	3.87685	37986.8	11491.3
12	Super-Scaffold_74_obj	3279553	0.027954	0.02424	32.1428	6.09511	41027.2	1023.08	0.370592	0.191034	19.6205	3.91312	26565.4	8062.99
13	Super-Scaffold_73_obj	2736503	0.025996	0.0261	31.8739	6.12174	28841.2	772.838	0.374141	0.190659	19.4912	3.93235	18532.3	5645.62
14	Super-Scaffold_100_obj	1571675	0.028779	0.020503	33.4647	5.75141	21532	454.543	0.34008	0.163863	20.8594	3.72871	14630.4	3632.83
15	Super-Scaffold_123_obj	1073119	0.033249	0.030536	31.4591	5.8625	12858.8	406.163	0.357483	0.153122	20.4535	3.91264	8546.12	2036.68
Mean		5.66161e+06	0.0259764	0.0238447	31.8707	5.83859	69737.7	1684.4	0.363805	0.180146	19.7794	3.84778	45622.6	12901.1
