## Supplementary Table 5 for "Genomic variation and population histories of spotted (*Strix occidentalis*) and barred (*S. varia*) owls"

### Sheet: Sheet1
	Contig/ Scaffold	Length (bp)	Male						Female
			Averaged portion of missing data	Std for portion of missing data	DP mean	DP std	Mean number of variants	Std for number of variants	Averaged portion of missing data	Std for portion of missing data	DP mean	DP std	Mean number of variants	Std for number of variants
1	Contig666	108240	1	0	0	0	0	0	0.370669	0.177894	19.7288	3.7292	164.885	46.6083
2	Contig689	101842	1	0	0	0	0	0	0.404385	0.204654	18.7937	4.01369	127.462	43.7961
3	Contig571	122718	1	0	0	0	0	0	0.471774	0.175117	19.0034	3.58782	131	43.429
4	Contig547	156163	1	0	0	0	0	0	0.450838	0.179864	18.921	3.67583	209.231	68.5281
5	Contig630	152926	1	0	0	0	0	0	0.378384	0.190869	18.8129	3.63123	379.808	116.621
6	Contig706	146740	1	0	0	0	0	0	0.388318	0.193848	18.554	3.59362	311.346	98.6688
7	Contig606	112161	1	0	0	0	0	0	0.286349	0.147434	23.5331	4.44442	123.462	25.506
8	Contig915	122826	1	0	0	0	0	0	0.426405	0.213412	18.8606	3.43886	119.308	44.3897
9	Contig438	201160	1	0	0	0	0	0	0.381764	0.122146	28.9748	4.55062	308.5	60.951
10	Contig415	281556	1	0	0	0	0	0	0.411495	0.176742	19.2073	3.62202	365.462	109.757
11	Contig574	106157	1	0	0	0	0	0	0.454378	0.21133	18.5514	3.43863	102.577	39.73
12	Contig624	104334	1	0	0	0	0	0	0.458791	0.188804	18.4746	4.17938	151.538	52.865
13	Contig434	244607	0.999925	0.000366	0.2	0.979796	0.04	0.195959	0.419704	0.19532	18.8323	3.65837	311.038	104.692
14	Contig515	185788	0.999862	0.000469	1.24	4.20742	0.08	0.271293	0.416423	0.169256	22.5094	3.22395	337.308	97.8302
15	Contig546	227072	0.999816	0.000662	0.46	1.57429	0.12	0.430813	0.413565	0.197549	19.162	3.5853	381.769	128.604
16	Contig456	184586	0.999816	0.000903	0.36	1.76363	0.08	0.391918	0.437965	0.193405	19.2804	4.23765	243.923	83.9377
17	Contig481	247719	0.999738	0.000709	0.96	2.98637	0.12	0.324962	0.423413	0.172199	20.0103	3.84447	264.077	78.8669
18	Contig684	112860	0.999562	0.001269	1.1	3.40588	0.16	0.463033	0.369863	0.162191	22.4347	5.09577	230	59.1998
19	Contig561	221278	0.999562	0.001072	2.58	7.10729	0.2	0.489898	0.395135	0.187013	19.5747	3.81876	276.423	85.4649
20	Contig425	253925	0.999546	0.000861	4.3	7.77174	0.28	0.53066	0.413149	0.183644	18.9969	3.92999	361.5	113.125
21	Super-Scaffold_10121_obj	261513	0.999504	0.000953	2.48	5.09996	0.32	0.614492	0.424329	0.167807	20.4953	3.70426	371.308	108.235
22	Contig533	113203	0.99934	0.00132	1.16	2.60277	0.2	0.4	0.429043	0.193353	18.8675	4.25028	173	58.5859
23	Contig599	119420	0.999225	0.001775	3.10667	6.25511	0.32	0.733212	0.398119	0.196526	18.969	3.66997	248.577	81.1652
24	Contig505	192536	0.99921	0.002795	0.635556	2.17177	0.56	1.98151	0.432624	0.197326	18.8887	3.81746	402.269	139.904
25	Contig560	196567	0.999161	0.002627	1.168	3.53799	0.36	1.12712	0.386767	0.167305	21.2672	4.00469	263.077	71.7736
26	Contig539	256093	0.99912	0.001173	4.60667	6.01256	0.72	0.96	0.389035	0.158034	21.8279	3.65999	499.769	129.272
27	Contig435	304417	0.998986	0.001167	18.98	29.8762	0.84	0.966644	0.418478	0.177105	19.6794	3.55654	481.5	146.643
28	Super-Scaffold_114_obj	427914	0.998925	0.001395	5.48667	6.65447	1.28	1.66181	0.38778	0.172913	20.2234	3.54488	729.154	205.939
29	Contig419	212577	0.998742	0.003246	1.98286	4.15914	0.56	1.44444	0.378479	0.180824	20.4133	3.85118	276.577	80.4665
30	Contig432	266015	0.998499	0.001076	26.94	16.3458	1.36	0.974885	0.376634	0.171015	20.3044	3.89027	564.769	154.94
31	Contig493	143934	0.99845	0.00179	9.28	10.7099	0.6	0.69282	0.395448	0.176535	19.325	3.67933	233.962	68.3191
32	Contig460	219554	0.998383	0.000597	38.84	20.2557	0.88	0.324962	0.424208	0.188711	19.3515	3.46153	313.231	102.659
33	Contig345	420525	0.998164	0.002535	9.26905	10.0181	1.72	2.3752	0.417823	0.166049	21.2244	3.59538	545.5	155.588
34	Contig615	150039	0.99779	0.002344	6.68	7.5563	0.8	0.848528	0.393328	0.19118	19.6073	3.73197	219.615	69.2071
35	Contig637	144798	0.997617	0.003686	7.7	10.6846	0.76	1.17576	0.4619	0.199004	18.4482	3.63617	171.654	63.4822
36	Contig565	146504	0.997173	0.004794	5.42333	7.9934	1.08	1.83128	0.408276	0.184926	19.1208	3.58105	226.038	70.6418
37	Contig614	128212	0.996035	0.008722	3.46605	5.86398	1.36	2.99172	0.360283	0.157308	23.1985	4.03697	219.423	53.9567
38	Contig701	110986	0.995706	0.007514	4.73409	7.69226	1.4	2.44949	0.40302	0.180658	21.3893	3.55744	194.615	58.8943
39	Super-Scaffold_152_obj	175883	0.995104	0.004274	14.3127	8.91051	3.28	2.86384	0.392308	0.175593	19.487	4.17323	407.154	117.647
40	Contig449	191787	0.995094	0.004809	9.25333	8.7915	2.36	2.31309	0.379258	0.183368	18.6775	3.47316	298.577	88.2
41	Super-Scaffold_7446_obj	350175	0.994768	0.003922	11.174	7.5875	4.4	3.29848	0.417132	0.166222	19.7562	3.89931	490.192	139.793
42	Contig413	212944	0.993704	0.007361	11.9177	13.0859	4.64	5.42498	0.417232	0.177435	18.9784	3.40488	429.5	130.769
43	Contig376	395176	0.993123	0.006337	17.5567	6.45665	9.36	8.62499	0.399282	0.177401	19.3391	3.84182	817.577	241.443
44	Contig704	106363	0.991757	0.003882	78.6093	50.5788	2.72	1.28125	0.378089	0.162559	23.9624	4.29543	205.231	53.6443
Mean		196404	0.998441	0.00196375	6.9537	6.5613	0.976364	1.1468	0.405492	0.179815	20.114	3.80947	310.975	93.0395
