## Supplementary Table 12 for "Genomic variation and population histories of spotted (*Strix occidentalis*) and barred (*S. varia*) owls"

### Sheet: A.WBO-EBO
	group	Test individual (WBO)	Focal individuals (EBO)												NP_test	Mean NP_focal
			ZRHG105	ZRHG106	ZRHG107	ZRHG108	ZRHG109	ZRHG110	ZRHG111	ZRHG112	ZRHG116	ZRHG117	ZRHG118	ZRHG122
	1	AFRD90	130184	132368	134920	129886	134343	133264	131543	133233	134639	131281	131832	144469	149061	133497
	2	CYWC009	130088	132510	135082	129778	134541	132777	131835	132992	135060	130889	131959	144162	151414	133473
	3	TLW521	130106	131769	134845	129767	134708	132954	131892	133168	134655	131102	132327	143859	149018	133429
	4	TLW532	129834	132601	135184	129646	134317	133399	131878	132737	134643	131377	132249	144433	150815	133525
	5	ZRHG102	129724	132081	134473	129267	134433	132794	131546	132397	134891	131055	132018	144313	152014	133249
	6	ZRHG113	129835	132098	134533	129471	133614	132612	131414	133001	134240	131034	131810	143810	151670	133123
	7	ZRHG114	129614	131491	134133	128975	133250	132195	131269	132377	133935	130927	131493	143746	160762	132784
	8	ZRHG115	130276	132473	129901	129686	134081	132503	131704	132938	134794	130892	132096	144213	154326	132963
	9	ZRHG119	129465	131829	134569	128903	134178	133050	131291	132564	134152	131167	131709	143668	152208	133045
	10	ZRHG120	129675	131711	134461	129128	133752	132784	131700	132558	134407	130439	131475	143894	153950	132999
	11	ZRHG121	130414	132043	134277	129888	133912	132905	131209	132514	134776	131102	131825	144655	151441	133293
	12	ZRHG126	129664	132233	134225	129364	133817	132742	131587	132304	134474	130919	131588	144280	152067	133100
	13	ZRHG128	130105	132610	134724	129530	134201	132768	131834	132986	134597	131017	132232	144358	152233	133414
	Mean														152383	133223

### Sheet: B.CSO-NSO
	group	Test individual (CSO)	Focal individuals (NSO)								NP_test	Mean NP_focal
			UWBM48266	UWBM91379	UWBM91381	ZRH615	ZRH625	ZRHG125	2018-365	Sequoia
	1	UWBM62061	8845	9493	8212	8113	8033	9968	8532	9563	44731	8844.88
	2	ZRHG103	8628	9790	8311	8184	8161	9834	9057	10221	37100	9023.25
	3	ZRHG104	8887	9703	8380	8223	8738	10655	9367	11070	47372	9377.88
	Mean										43067.7	9082
